# Leveraging Neural Network Models for Drug Repurposing: A case study on Cardiac Hypertrophy

**DOI:** 10.1101/2025.01.28.635194

**Authors:** Rasmus Magnusson, Markus Johansson, Sepideh Hagvall, Jane Synnergren

**Affiliations:** Systems Biology Research Center, School of Bioscience, University of Skövde, Skövde, Sweden; AstraZeneca R&D, Chief Medical Office, Global Patient Safety, Pepparedsleden 1, Mölndal, Sweden; Gothenburg University, Department of Molecular and Clinical Medicine, Institute of Medicine, Sahlgrenska Academy, Gothenburg, Sweden

## Abstract

**Background:** Drug repurposing has emerged as an attractive strategy in contemporary pharmaceutical research, presenting an opportunity to expedite drug discovery, minimize developmental costs, and mitigate risks associated with developing new pharmaceuticals. In this study, we investigated a novel approach based on deep learning of human transcriptomic mechanisms for systematic identification of additional therapeutic potential in preexisting drugs.

**Method:** We trained a composite feedforward neural network model using gene expression data sourced from the ARCHS4 compilation of the GEO, encompassing extensive human datasets. Subsequently, disease-associated gene expression data were generated from our stem cell-derived *in vitro* model of cardiac hypertrophy induced by Endothelin-1 stimulation. These data were employed to identify latent variables associated with genes showing differential expression due to Endothelin-1 stimulation. By examining the differential expression profiles within the model’s latent space, we successfully correlated the disease signal with known drug targets found in pharmaceutical compounds cataloged in DrugBank.

**Results:** The model accurately encoded additional disease-related genes beyond the curated gene set, demonstrating its ability to generalize disease associations. Leveraging the model, we identified potential drug candidates, such as lapatinib and amiodarone showing promise in mitigating proBNP concentration associated with cardiac hypertrophy.

**Conclusion:** This study demonstrates the power of deep learning of human transcriptomic mechanisms in swiftly identifying new therapeutic potentials for existing drugs, highlighting the pivotal role of artificial intelligence technologies in accelerating drug development for other complex medical conditions.

**Highlights:**

- An interpretable neural network model for identification of candidate drugs for drug repurposing
- Encoding expression data from our cardiac hypertrophy model highlights important disease mechanisms
- Lapatinib and amiodarone experimentally validated as candidate drugs for cardiac hypertrophy therapies
