## Supplementary table 1 for "Leveraging Neural Network Models for Drug Repurposing: A case study on Cardiac Hypertrophy"

### Sheet: disgenet_predicted_drugs_hypert
score	DrugBank ID	Common name
4.90487	DB09112	Nitrous acid
4.90487	DB06154	Pentaerythritol tetranitrate
4.37311	DB05121	1D09C3
4.27263	DB06698	Betahistine
4.14282	DB05381	Histamine
3.93416	DB00751	Epinastine
3.53103	DB00354	Buclizine
3.44329	DB09147	Ferric pyrophosphate
3.41697	DB00480	Lenalidomide
3.335	DB00489	Sotalol
3.22996	DB15327	Abivertinib
3.12013	DB00373	Timolol
3.12013	DB00521	Carteolol
3.12013	DB01214	Metipranolol
3.12013	DB01210	Levobunolol
3.12013	DB00960	Pindolol
3.12013	DB04846	Celiprolol
3.06308	DB00364	Sucralfate
3.00308	DB00013	Urokinase
2.96993	DB00559	Bosentan
2.96993	DB08932	Macitentan
2.95752	DB01106	Levocabastine
2.94363	DB01259	Lapatinib
2.86738	DB00381	Amlodipine
2.82796	DB06772	Cabazitaxel
2.78881	DB01611	Hydroxychloroquine
2.77179	DB00191	Phentermine
2.7588	DB13995	Ferric pyrophosphate citrate
2.7588	DB00893	Iron Dextran
2.74853	DB00530	Erlotinib
2.74281	DB09273	Doxofylline
2.70995	DB09123	Dienogest
2.61322	DB13615	Mifamurtide
2.59803	DB14723	Larotrectinib
2.59182	DB12267	Brigatinib
2.59141	DB04843	Mepenzolate
2.59141	DB00185	Cevimeline
2.58368	DB00895	Benzylpenicilloyl polylysine
2.54783	DB01608	Periciazine
2.54238	DB11311	Prothrombin
2.54218	DB00822	Disulfiram
2.53538	DB01142	Doxepin
2.50017	DB09517	Sodium ferric gluconate complex
2.47563	DB14011	Nabiximols
2.47563	DB00486	Nabilone
2.46336	DB00767	Benzquinamide
2.46268	DB01251	Gliquidone
2.46195	DB01620	Pheniramine
2.44997	DB00054	Abciximab
2.44997	DB00775	Tirofiban
2.43068	DB00154	Dihomo-gamma-linolenic acid
2.43068	DB11079	Trolamine salicylate
2.43068	DB00316	Acetaminophen
2.43068	DB00586	Diclofenac
2.43068	DB13783	Acemetacin
2.43068	DB13346	Bufexamac
2.43068	DB11323	Glycol salicylate
2.43068	DB11201	Menthyl salicylate
2.43068	DB00788	Naproxen
2.43068	DB00991	Oxaprozin
2.43068	DB01399	Salsalate
2.43068	DB01397	Magnesium salicylate
2.43068	DB09216	Tolfenamic acid
2.43068	DB06725	Lornoxicam
2.43068	DB01283	Lumiracoxib
2.43068	DB01050	Ibuprofen
2.43068	DB00870	Suprofen
2.43068	DB01600	Tiaprofenic acid
2.43068	DB00945	Acetylsalicylic acid
2.43068	DB00936	Salicylic acid
2.43068	DB06736	Aceclofenac
2.43068	DB09212	Loxoprofen
2.43068	DB09215	Droxicam
2.41187	DB03849	Cilomilast
2.41154	DB13257	Ferrous sulfate anhydrous
2.40012	DB01364	Ephedrine
2.38007	DB09288	Propacetamol
2.35989	DB00308	Ibutilide
2.35808	DB00245	Benzatropine
2.35143	DB00281	Lidocaine
2.33868	DB00014	Goserelin
2.33868	DB06719	Buserelin
2.32279	DB00043	Omalizumab
2.30453	DB00752	Tranylcypromine
2.30453	DB01247	Isocarboxazid
2.30453	DB00780	Phenelzine
2.30453	DB01168	Procarbazine
2.2956	DB00865	Benzphetamine
2.29017	DB01179	Podofilox
2.2853	DB01064	Isoprenaline
2.2802	DB00643	Mebendazole
2.26162	DB01118	Amiodarone
2.25852	DB09345	Pramocaine
2.25852	DB09088	Amylocaine
2.25852	DB00564	Carbamazepine
2.25852	DB09342	Propoxycaine
2.25742	DB00434	Cyproheptadine
2.25223	DB06711	Naphazoline
2.25223	DB00935	Oxymetazoline
2.25223	DB00925	Phenoxybenzamine
2.25223	DB00964	Apraclonidine
2.25223	DB00692	Phentolamine
2.24603	DB01268	Sunitinib
2.24417	DB00770	Alprostadil
2.2411	DB08916	Afatinib
2.22861	DB01395	Drospirenone
2.21077	DB01088	Iloprost
2.20874	DB04841	Flunarizine
2.20251	DB08801	Dimetindene
2.1963	DB08875	Cabozantinib
2.1958	DB11614	Rupatadine
2.17879	DB00514	Dextromethorphan
2.17767	DB00555	Lamotrigine
2.17625	DB00387	Procyclidine
2.16158	DB01182	Propafenone
2.15901	DB00725	Homatropine methylbromide
2.15901	DB00340	Metixene
2.15901	DB00572	Atropine
2.15901	DB11855	Revefenacin
2.15901	DB08897	Aclidinium
2.15901	DB11181	Homatropine
2.15901	DB01036	Tolterodine
2.15901	DB13581	Rociverine
2.1589	DB00909	Zonisamide
2.15246	DB00216	Eletriptan
2.15246	DB00315	Zolmitriptan
2.15246	DB00953	Rizatriptan
2.15046	DB08954	Ifenprodil
2.14704	DB00095	Efalizumab
2.14695	DB00568	Cinnarizine
2.13775	DB12500	Fedratinib
2.13526	DB12141	Gilteritinib
2.1129	DB06595	Midostaurin
2.1126	DB09085	Tetracaine
2.10982	DB00204	Dofetilide
2.10826	DB06626	Axitinib
2.10529	DB09033	Vedolizumab
2.10262	DB09014	Captodiame
2.09051	DB01223	Aminophylline
2.08884	DB01359	Penbutolol
2.08884	DB00866	Alprenolol
2.08235	DB00786	Marimastat
2.06536	DB00343	Diltiazem
2.05425	DB14840	Ripretinib
2.05335	DB00640	Adenosine
2.05056	DB00098	Antithymocyte immunoglobulin (rabbit)
2.04477	DB00939	Meclofenamic acid
2.03991	DB11278	DL-Methylephedrine
2.01351	DB00370	Mirtazapine
1.99259	DB09242	Moxonidine
1.98802	DB04941	Crofelemer
1.96832	DB01185	Fluoxymesterone
1.96272	DB01576	Dextroamphetamine
1.95652	DB00075	Muromonab
1.94278	DB08865	Crizotinib
1.93765	DB01240	Epoprostenol
1.93246	DB00668	Epinephrine
1.93105	DB00929	Misoprostol
1.92336	DB12831	Gabexate
1.91237	DB06589	Pazopanib
1.91094	DB00449	Dipivefrin
1.90783	DB09052	Blinatumomab
1.9057	DB00812	Phenylbutazone
1.89513	DB12278	Propiverine
1.86999	DB00619	Imatinib
1.86936	DB10772	Foreskin keratinocyte (neonatal)
1.86758	DB00332	Ipratropium
1.86758	DB09262	Imidafenacin
1.86758	DB01231	Diphenidol
1.86758	DB01085	Pilocarpine
1.86758	DB00505	Tridihexethyl
1.86758	DB01062	Oxybutynin
1.86758	DB00383	Oxyphencyclimine
1.86758	DB00517	Anisotropine methylbromide
1.86522	DB00310	Chlorthalidone
1.84953	DB13269	Dichlorobenzyl alcohol
1.82427	DB00824	Enprofylline
1.82117	DB00398	Sorafenib
1.81293	DB09204	Arotinolol
1.81293	DB00598	Labetalol
1.81279	DB08814	Triflusal
1.80329	DB01250	Olsalazine
1.78651	DB01472	4-Methoxyamphetamine
1.78311	DB01363	Ephedra sinica root
1.78068	DB00357	Aminoglutethimide
1.77969	DB00903	Etacrynic acid
1.77874	DB09092	Xanthinol
1.76808	DB05541	Brivaracetam
1.75329	DB00907	Cocaine
1.75292	DB00830	Phenmetrazine
1.75292	DB00937	Diethylpropion
1.75292	DB01156	Bupropion
1.75292	DB06701	Dexmethylphenidate
1.74844	DB01148	Flavoxate
1.74844	DB00462	Methscopolamine bromide
1.74844	DB00424	Hyoscyamine
1.74367	DB01016	Glyburide
1.74367	DB00839	Tolazamide
1.74272	DB01406	Danazol
1.74103	DB11477	Xylazine
1.74103	DB00484	Brimonidine
1.74103	DB01392	Yohimbine
1.74103	DB06707	Levonordefrin
1.74103	DB00575	Clonidine
1.73105	DB12023	Benralizumab
1.7239	DB00374	Treprostinil
1.7039	DB00841	Dobutamine
1.70367	DB09228	Conestat alfa
1.70295	DB01195	Flecainide
1.6995	DB00214	Torasemide
1.68613	DB00201	Caffeine
1.68571	DB00949	Felbamate
1.68488	DB00182	Amphetamine
1.68337	DB00852	Pseudoephedrine
1.68265	DB00652	Pentazocine
1.68094	DB00217	Bethanidine
1.67906	DB06694	Xylometazoline
1.67514	DB00020	Sargramostim
1.67122	DB06706	Isometheptene
1.66635	DB00140	Riboflavin
1.66266	DB00222	Glimepiride
1.66194	DB06404	Human C1-esterase inhibitor
1.65593	DB00368	Norepinephrine
1.65593	DB11124	Racepinephrine
1.65593	DB06262	Droxidopa
1.64208	DB09079	Nintedanib
1.64193	DB00917	Dinoprostone
1.63996	DB01233	Metoclopramide
1.62478	DB09016	Butriptyline
1.62109	DB00097	Choriogonadotropin alfa
1.62109	DB00032	Menotropins
1.62091	DB00669	Sumatriptan
1.62091	DB00952	Naratriptan
1.60902	DB00570	Vinblastine
1.60061	DB09167	Dosulepin
1.60026	DB00396	Progesterone
1.58162	DB01173	Orphenadrine
1.58065	DB09118	Stiripentol
1.57674	DB00392	Profenamine
1.57524	DB00872	Conivaptan
1.57044	DB09078	Lenvatinib
1.56892	DB01281	Abatacept
1.56892	DB06681	Belatacept
1.56871	DB00451	Levothyroxine
1.56805	DB01577	Metamfetamine
1.56146	DB00244	Mesalazine
1.56146	DB01014	Balsalazide
1.56146	DB00795	Sulfasalazine
1.55537	DB01100	Pimozide
1.55514	DB01136	Carvedilol
1.55184	DB01454	Midomafetamine
1.54624	DB11157	Anthralin
1.54045	DB00228	Enflurane
1.53891	DB13151	Anti-inhibitor coagulant complex
1.53881	DB06637	Dalfampridine
1.53789	DB00651	Dyphylline
1.53516	DB11572	Thrombin alfa
1.5276	DB00174	Asparagine
1.52368	DB00202	Succinylcholine
1.52263	DB09195	Lorpiprazole
1.51998	DB01427	Amrinone
1.51959	DB00048	Collagenase clostridium histolyticum
1.51785	DB15303	Faricimab
1.50915	DB01956	Taurine
1.50558	DB06204	Tapentadol
1.50301	DB05266	Ibudilast
1.50083	DB00273	Topiramate
1.49665	DB00574	Fenfluramine
1.49563	DB12688	Moxetumomab Pasudotox
1.49113	DB00231	Temazepam
1.49113	DB00237	Butabarbital
1.49113	DB00801	Halazepam
1.49113	DB11582	Thiocolchicoside
1.49113	DB11859	Brexanolone
1.49113	DB13643	Loprazolam
1.49113	DB00189	Ethchlorvynol
1.49093	DB08868	Fingolimod
1.48839	DB01207	Ridogrel
1.48134	DB11571	Human thrombin
1.48134	DB11300	Thrombin
1.48112	DB01205	Flumazenil
1.47578	DB14731	Tagraxofusp
1.47364	DB09327	Tegafur-uracil
1.47252	DB00805	Minaprine
1.46994	DB00716	Nedocromil
1.46973	DB08896	Regorafenib
1.46416	DB11148	Butamben
1.45858	DB00818	Propofol
1.45831	DB06594	Agomelatine
1.45805	DB00360	Sapropterin
1.45658	DB00148	Creatine
1.45658	DB13191	Phosphocreatine
1.45551	DB14719	Bentazepam
1.45551	DB14715	Cinazepam
1.45551	DB00475	Chlordiazepoxide
1.45551	DB00404	Alprazolam
1.45551	DB14028	Nordazepam
1.45551	DB01588	Prazepam
1.45551	DB01587	Ketazolam
1.45551	DB01589	Quazepam
1.45551	DB01559	Clotiazepam
1.45551	DB00349	Clobazam
1.45551	DB00186	Lorazepam
1.45551	DB00897	Triazolam
1.45551	DB01558	Bromazepam
1.45551	DB00546	Adinazolam
1.45551	DB00683	Midazolam
1.45551	DB00628	Clorazepic acid
1.45551	DB15489	Mexazolam
1.45551	DB01594	Cinolazepam
1.45551	DB00829	Diazepam
1.45551	DB09017	Brotizolam
1.45551	DB01068	Clonazepam
1.45551	DB09166	Etizolam
1.45551	DB12404	Remimazolam
1.45551	DB13335	Pinazepam
1.45551	DB00690	Flurazepam
1.45551	DB00842	Oxazepam
1.45551	DB13437	Medazepam
1.45551	DB13837	Doxefazepam
1.45551	DB13872	Lormetazepam
1.45551	DB01595	Nitrazepam
1.45551	DB14672	Oxazepam acetate
1.45551	DB01553	Cloxazolam
1.45551	DB01545	Ethyl loflazepate
1.45551	DB01215	Estazolam
1.45551	DB01544	Flunitrazepam
1.45551	DB01489	Camazepam
1.45551	DB01511	Delorazepam
1.44801	DB01442	MMDA
1.44718	DB00402	Eszopiclone
1.44718	DB01437	Glutethimide
1.44718	DB01107	Methyprylon
1.44711	DB00009	Alteplase
1.44711	DB00015	Reteplase
1.44711	DB00029	Anistreplase
1.44711	DB00031	Tenecteplase
1.44626	DB01028	Methoxyflurane
1.44473	DB01388	Mibefradil
1.43906	DB00806	Pentoxifylline
1.43906	DB01412	Theobromine
1.43556	DB00306	Talbutal
1.43556	DB00463	Metharbital
1.43556	DB00312	Pentobarbital
1.43556	DB00241	Butalbital
1.43556	DB00371	Meprobamate
1.43556	DB00794	Primidone
1.43475	DB00686	Pentosan polysulfate
1.43296	DB00594	Amiloride
1.43016	DB00411	Carbamoylcholine
1.42519	DB01115	Nifedipine
1.42275	DB01567	Fludiazepam
1.42118	DB00666	Nafarelin
1.42118	DB00644	Gonadorelin
1.41956	DB12612	Ozanimod
1.41615	DB00704	Naltrexone
1.41558	DB05351	Dexlansoprazole
1.41337	DB01579	Phendimetrazine
1.40643	DB11755	Tetrahydrocannabivarin
1.39651	DB09229	Aranidipine
1.39638	DB00292	Etomidate
1.39357	DB09194	Etoperidone
1.38584	DB01236	Sevoflurane
1.38343	DB00753	Isoflurane
1.38322	DB11639	Dibotermin alfa
1.38302	DB00277	Theophylline
1.37785	DB00659	Acamprosate
1.37655	DB01367	Rasagiline
1.3741	DB06579	Adipiplon
1.37198	DB00887	Bumetanide
1.36797	DB11986	Entrectinib
1.36492	DB11273	Dihydroergocornine
1.35478	DB00922	Levosimendan
1.3521	DB00999	Hydrochlorothiazide
1.3521	DB00436	Bendroflumethiazide
1.35069	DB01159	Halothane
1.35039	DB09089	Trimebutine
1.34658	DB01440	gamma-Hydroxybutyric acid
1.34125	DB01365	Mephentermine
1.34125	DB09205	Moxisylyte
1.34125	DB09202	Cirazoline
1.33734	DB00869	Dorzolamide
1.3368	DB09238	Manidipine
1.33038	DB01373	Calcium
1.32596	DB06548	Minodronic acid
1.32596	DB00710	Ibandronate
1.32596	DB00399	Zoledronic acid
1.31897	DB00193	Tramadol
1.31494	DB00688	Mycophenolate mofetil
1.31494	DB01024	Mycophenolic acid
1.31006	DB15102	Pemigatinib
1.3084	DB08867	Ulipristal
1.3084	DB00834	Mifepristone
1.307	DB08838	Agmatine
1.30413	DB00579	Mazindol
1.30413	DB01105	Sibutramine
1.29332	DB00270	Isradipine
1.28736	DB01353	Butobarbital
1.28736	DB01496	Dihydro-2-thioxo-5-((5-(2-(trifluoromethyl)phenyl)-2-furanyl)methyl)-4,6(1H,5H)-pyrimidinedione
1.28736	DB01483	Barbital
1.28736	DB01355	Hexobarbital
1.28736	DB00418	Secobarbital
1.28736	DB00599	Thiopental
1.28736	DB00849	Methylphenobarbital
1.28736	DB01351	Amobarbital
1.28736	DB01352	Aprobarbital
1.28736	DB01354	Heptabarbital
1.28597	DB06813	Pralatrexate
1.2817	DB01189	Desflurane
1.28097	DB00831	Trifluoperazine
1.2792	DB00604	Cisapride
1.26724	DB12095	Telotristat ethyl
1.26707	DB09231	Benidipine
1.26678	DB00042	Botulinum Toxin Type B
1.26612	DB06712	Nilvadipine
1.266	DB00055	Drotrecogin alfa
1.266	DB11312	Protein C
1.2653	DB00622	Nicardipine
1.26404	DB01248	Docetaxel
1.26289	DB09076	Umeclidinium
1.25815	DB01049	Ergoloid mesylate
1.25815	DB13345	Dihydroergocristine
1.25354	DB00590	Doxazosin
1.2458	DB04855	Dronedarone
1.24477	DB01239	Chlorprothixene
1.2427	DB09568	Omega-3-carboxylic acids
1.23835	DB00508	Triflupromazine
1.22551	DB00988	Dopamine
1.2191	DB01031	Ethinamate
1.2191	DB09472	Sodium sulfate
1.21881	DB00819	Acetazolamide
1.21863	DB00184	Nicotine
1.21815	DB00311	Ethoxzolamide
1.21815	DB00703	Methazolamide
1.21815	DB01144	Diclofenamide
1.2162	DB00502	Haloperidol
1.20683	DB11718	Encorafenib
1.20628	DB00384	Triamterene
1.19916	DB01325	Quinethazone
1.19819	DB06716	Fospropofol
1.19296	DB00304	Desogestrel
1.19296	DB00603	Medroxyprogesterone acetate
1.19296	DB00957	Norgestimate
1.19296	DB00823	Ethynodiol diacetate
1.19135	DB09283	Trapidil
1.1874	DB01198	Zopiclone
1.18679	DB13133	Von Willebrand Factor Human
1.18679	DB12872	Vonicog Alfa
1.17816	DB08885	Aflibercept
1.17589	DB01303	Oxtriphylline
1.17369	DB13025	Tiapride
1.17317	DB01213	Fomepizole
1.17191	DB01054	Nitrendipine
1.17191	DB00401	Nisoldipine
1.17191	DB01023	Felodipine
1.17107	DB00035	Desmopressin
1.17107	DB00067	Vasopressin
1.17107	DB14642	Lypressin
1.16498	DB00800	Fenoldopam
1.16093	DB00905	Bimatoprost
1.15354	DB01229	Paclitaxel
1.1523	DB01032	Probenecid
1.1366	DB00285	Venlafaxine
1.1366	DB06700	Desvenlafaxine
1.1366	DB00726	Trimipramine
1.1366	DB00458	Imipramine
1.1366	DB08918	Levomilnacipran
1.1366	DB00344	Protriptyline
1.1366	DB04896	Milnacipran
1.1366	DB00476	Duloxetine
1.12539	DB01536	Androstenedione
1.1236	DB00170	Menadione
1.12204	DB00606	Cyclothiazide
1.11696	DB06151	Acetylcysteine
1.11551	DB00252	Phenytoin
1.11443	DB01244	Bepridil
1.11082	DB00837	Progabide
1.10707	DB06137	Tirbanibulin
1.10524	DB13994	AZD-7325
1.10058	DB12893	Sacituzumab govitecan
1.09225	DB14050	Cannabidivarin
1.08205	DB00561	Doxapram
1.06851	DB06016	Cariprazine
1.06511	DB00131	Adenosine phosphate
1.06438	DB00477	Chlorpromazine
1.06043	DB00491	Miglitol
1.05391	DB00562	Benzthiazide
1.05235	DB01242	Clomipramine
1.04849	DB00210	Adapalene
1.04787	DB15496	Didesmethylrocaglamide
1.04787	DB15495	Rocaglamide
1.04006	DB01199	Tubocurarine
1.03594	DB00393	Nimodipine
1.03543	DB13751	Glycyrrhizic acid
1.03522	DB09071	Tasimelteon
1.03522	DB01065	Melatonin
1.03522	DB00980	Ramelteon
1.03448	DB06271	Sulodexide
1.03448	DB00407	Ardeparin
1.0334	DB11166	Antithrombin Alfa
1.02774	DB06144	Sertindole
1.02026	DB01073	Fludarabine
1.0184	DB01043	Memantine
1.01732	DB01149	Nefazodone
1.01479	DB00328	Indomethacin
1.01388	DB11793	Niraparib
1.01388	DB11760	Talazoparib
1.00601	DB00720	Clodronic acid
1.00554	DB14059	SC-236
1.00419	DB01154	Thiamylal
1.00148	DB09389	Norgestrel
1.00053	DB00159	Icosapent
0.99982	DB01083	Orlistat
0.995938	DB01520	Tenocyclidine
0.995919	DB00675	Tamoxifen
0.995468	DB01254	Dasatinib
0.992895	DB12147	Erdafitinib
0.986916	DB13931	Netarsudil
0.985347	DB04786	Suramin
0.985029	DB01278	Pramlintide
0.980475	DB00028	Human immunoglobulin G
0.97249	DB01138	Sulfinpyrazone
0.971894	DB00694	Daunorubicin
0.966589	DB00740	Riluzole
0.96566	DB00333	Methadone
0.964315	DB12598	Nafamostat
0.956259	DB00132	alpha-Linolenic acid
0.954891	DB00877	Sirolimus
0.951162	DB01119	Diazoxide
0.950879	DB01169	Arsenic trioxide
0.945886	DB00307	Bexarotene
0.94146	DB00346	Alfuzosin
0.94146	DB00457	Prazosin
0.94146	DB00388	Phenylephrine
0.94146	DB00298	Dapiprazole
0.941432	DB01162	Terazosin
0.941274	DB00382	Tacrine
0.941274	DB00545	Pyridostigmine
0.941274	DB00677	Isoflurophate
0.941274	DB00733	Pralidoxime
0.941274	DB00989	Rivastigmine
0.941274	DB01010	Edrophonium
0.937455	DB09236	Lacidipine
0.937455	DB00653	Magnesium sulfate
0.933884	DB08901	Ponatinib
0.933884	DB06616	Bosutinib
0.922902	DB06217	Vernakalant
0.918619	DB00321	Amitriptyline
0.918619	DB01151	Desipramine
0.918619	DB00540	Nortriptyline
0.91369	DB00825	Levomenthol
0.911866	DB06077	Lumateperone
0.90902	DB01209	Dezocine
0.90902	DB00921	Buprenorphine
0.90902	DB09209	Pholcodine
0.901728	DB00242	Cladribine
0.901317	DB01196	Estramustine
0.90131	DB14042	Galcanezumab
0.90131	DB14041	Fremanezumab
0.90131	DB14040	Eptinezumab
0.892155	DB00247	Methysergide
0.886747	DB09232	Cilnidipine
0.886343	DB09098	Somatrem
0.88059	DB00956	Hydrocodone
0.88059	DB01535	Carfentanil
0.88059	DB01548	Diprenorphine
0.88059	DB00813	Fentanyl
0.879436	DB00674	Galantamine
0.879426	DB01346	Quinidine barbiturate
0.879078	DB00563	Methotrexate
0.876382	DB01055	Mimosine
0.875318	DB00631	Clofarabine
0.874763	DB11345	(S)-camphor
0.874763	DB01744	Camphor
0.873947	DB00975	Dipyridamole
0.872864	DB12332	Rucaparib
0.872864	DB09074	Olaparib
0.871303	DB00523	Alitretinoin
0.871303	DB00459	Acitretin
0.871303	DB00926	Etretinate
0.870187	DB00513	Aminocaproic acid
0.869049	DB15494	Edotreotide gallium Ga-68
0.865602	DB00880	Chlorothiazide
0.858233	DB05260	Gallium nitrate
0.857999	DB00548	Azelaic acid
0.856526	DB09034	Suvorexant
0.856526	DB11951	Lemborexant
0.854773	DB06607	Catumaxomab
0.839611	DB00850	Perphenazine
0.839611	DB00623	Fluphenazine
0.837698	DB00898	Ethanol
0.835061	DB09225	Zotepine
0.827377	DB00721	Procaine
0.82731	DB03756	Doconexent
0.82648	DB00696	Ergotamine
0.82592	DB00998	Frovatriptan
0.82592	DB00320	Dihydroergotamine
0.825085	DB00755	Tretinoin
0.823303	DB01613	Erythrityl tetranitrate
0.819292	DB01038	Carphenazine
0.819292	DB01624	Zuclopenthixol
0.818136	DB09336	Technetium Tc-99m nofetumomab merpentan
0.818096	DB00367	Levonorgestrel
0.816493	DB13149	Protein S human
0.815685	DB00589	Lisuride
0.815685	DB01267	Paliperidone
0.812581	DB01108	Trilostane
0.811566	DB00497	Oxycodone
0.811566	DB01571	3-Methylfentanyl
0.811566	DB00295	Morphine
0.811566	DB00318	Codeine
0.811566	DB11691	Naldemedine
0.811566	DB11130	Opium
0.811566	DB09272	Eluxadoline
0.811566	DB06738	Ketobemidone
0.811566	DB06230	Nalmefene
0.811566	DB01497	Etorphine
0.811566	DB01439	3-Methylthiofentanyl
0.811566	DB01183	Naloxone
0.811566	DB00844	Nalbuphine
0.811566	DB00836	Loperamide
0.811566	DB00647	Dextropropoxyphene
0.811566	DB00611	Butorphanol
0.811566	DB00327	Hydromorphone
0.807832	DB11274	Dihydro-alpha-ergocryptine
0.804994	DB00656	Trazodone
0.797565	DB05679	Ustekinumab
0.795343	DB00464	Sodium tetradecyl sulfate
0.79145	DB09068	Vortioxetine
0.789091	DB13146	Fluciclovine (18F)
0.787442	DB08891	Arbaclofen
0.787442	DB08892	Arbaclofen Placarbil
0.787195	DB00284	Acarbose
0.785157	DB01074	Perhexiline
0.780927	DB09270	Ubidecarenone
0.763486	DB14738	Turoctocog alfa pegol
0.763486	DB09109	Turoctocog alfa
0.760356	DB00642	Pemetrexed
0.750706	DB13985	Lutetium Lu 177 dotatate
0.750706	DB09099	Somatostatin
0.744461	DB13961	Fish oil
0.741157	DB11560	Lesinurad
0.734951	DB14004	Tildrakizumab
0.734951	DB14762	Risankizumab
0.733733	DB09091	Tixocortol
0.724247	DB11275	Epicriptine
0.724247	DB01235	Levodopa
0.724247	DB01186	Pergolide
0.720627	DB01623	Thiothixene
0.720627	DB00875	Flupentixol
0.710051	DB00005	Etanercept
0.706088	DB00483	Gallamine triethiodide
0.704518	DB00100	Coagulation Factor IX (Recombinant)
0.704518	DB13152	Coagulation Factor IX Human
0.696644	DB00052	Somatotropin
0.687856	DB00679	Thioridazine
0.683147	DB08889	Carfilzomib
0.680902	DB09095	Difluocortolone
0.670305	DB01221	Ketamine
0.670129	DB01103	Quinacrine
0.667924	DB14544	Hydrocortisone valerate
0.667924	DB14539	Hydrocortisone acetate
0.667924	DB14540	Hydrocortisone butyrate
0.667924	DB14543	Hydrocortisone probutate
0.667924	DB14542	Hydrocortisone phosphate
0.667924	DB14541	Hydrocortisone cypionate
0.667924	DB00741	Hydrocortisone
0.667924	DB14538	Hydrocortisone aceponate
0.663331	DB01090	Pentolinium
0.656015	DB00799	Tazarotene
0.649579	DB06779	Dalteparin
0.649445	DB08915	Aleglitazar
0.640196	DB00033	Interferon gamma-1b
0.6387	DB00211	Midodrine
0.637602	DB00466	Picrotoxin
0.633088	DB14962	Trastuzumab deruxtecan
0.631697	DB00591	Fluocinolone acetonide
0.606762	DB00728	Rocuronium
0.60068	DB08818	Hyaluronic acid
0.597886	DB01041	Thalidomide
0.597388	DB00246	Ziprasidone
0.590895	DB11967	Binimetinib
0.583246	DB00091	Cyclosporine
0.568613	DB08949	Inositol nicotinate
0.568462	DB06176	Romidepsin
0.547035	DB01621	Pipotiazine
0.547035	DB01614	Acepromazine
0.544009	DB00450	Droperidol
0.529063	DB01202	Levetiracetam
0.529063	DB05885	Seletracetam
0.527219	DB00279	Liothyronine
0.527219	DB01583	Liotrix
0.527219	DB00509	Dextrothyroxine
0.520483	DB04552	Niflumic acid
0.513688	DB00200	Hydroxocobalamin
0.513688	DB00115	Cyanocobalamin
0.510001	DB08895	Tofacitinib
0.506858	DB00069	Interferon alfacon-1
0.506858	DB00011	Interferon alfa-n1
0.506858	DB00018	Interferon alfa-n3
0.506858	DB00022	Peginterferon alfa-2b
0.506858	DB00034	Interferon alfa-2a, Recombinant
0.506858	DB00060	Interferon beta-1a
0.506858	DB00105	Interferon alfa-2b
0.506858	DB00008	Peginterferon alfa-2a
0.506858	DB00068	Interferon beta-1b
0.505695	DB13933	Nonacog beta pegol
0.504462	DB01393	Bezafibrate
0.500311	DB00025	Antihemophilic factor, human recombinant
0.500311	DB13999	Moroctocog alfa
0.500311	DB13998	Lonoctocog alfa
0.495074	DB11817	Baricitinib
0.492215	DB04894	Vapreotide
0.478973	DB00041	Aldesleukin
0.472829	DB01109	Heparin
0.472829	DB00569	Fondaparinux
0.472829	DB01225	Enoxaparin
0.47014	DB13150	Coagulation factor VII human
0.461341	DB09223	Blonanserin
0.457204	DB01094	Hesperetin
0.453382	DB08877	Ruxolitinib
0.450683	DB01200	Bromocriptine
0.450683	DB01184	Domperidone
0.450683	DB00268	Ropinirole
0.444985	DB00973	Ezetimibe
0.435555	DB00627	Niacin
0.432842	DB00527	Cinchocaine
0.430426	DB00413	Pramipexole
0.430426	DB00714	Apomorphine
0.430426	DB05271	Rotigotine
0.426627	DB12483	Copanlisib
0.42003	DB09128	Brexpiprazole
0.414014	DB09241	Methylene blue
0.403156	DB04967	Lucanthone
0.402045	DB00127	Spermine
0.401314	DB01021	Trichlormethiazide
0.397355	DB05015	Belinostat
0.397355	DB06603	Panobinostat
0.382847	DB01622	Thioproperazine
0.379805	DB06288	Amisulpride
0.376354	DB02546	Vorinostat
0.36824	DB08912	Dabrafenib
0.366194	DB00188	Bortezomib
0.353678	DB04942	Tamibarotene
0.34493	DB00004	Denileukin diftitox
0.34493	DB00111	Daclizumab
0.317027	DB01126	Dutasteride
0.315312	DB06202	Lasofoxifene
0.315312	DB00783	Estradiol
0.315312	DB00481	Raloxifene
0.315312	DB13952	Estradiol acetate
0.315312	DB00286	Conjugated estrogens
0.315312	DB13956	Estradiol valerate
0.315312	DB13955	Estradiol dienanthate
0.315312	DB13954	Estradiol cypionate
0.315312	DB13953	Estradiol benzoate
0.305287	DB00408	Loxapine
0.305287	DB00933	Mesoridazine
0.305287	DB00734	Risperidone
0.305287	DB00363	Clozapine
0.305287	DB00334	Olanzapine
0.305287	DB06216	Asenapine
0.305287	DB08815	Lurasidone
0.305287	DB01224	Quetiapine
0.305287	DB04946	Iloperidone
0.305287	DB01238	Aripiprazole
0.301808	DB00966	Telmisartan
0.29961	DB04908	Flibanserin
0.288255	DB06448	Lonafarnib
0.2867	DB09073	Palbociclib
0.2867	DB11730	Ribociclib
0.2867	DB12001	Abemaciclib
0.281538	DB00255	Diethylstilbestrol
0.272759	DB00331	Metformin
0.25777	DB15493	Cambinol
0.254459	DB08810	Cinitapride
0.248305	DB08911	Trametinib
0.248305	DB11689	Selumetinib
0.222765	DB11952	Duvelisib
0.222765	DB05552	TG100-115
0.222363	DB00995	Auranofin
0.212278	DB14185	Aripiprazole lauroxil
0.212278	DB08922	Perospirone
0.210716	DB08910	Pomalidomide
0.169312	DB00762	Irinotecan
0.168235	DB13923	Emicizumab
0.168235	DB13192	Antihemophilic factor human
0.102221	DB00915	Amantadine
0.0770879	DB00490	Buspirone
